# Disrupted gene networks in subfertile hybrid house mice

**DOI:** 10.1101/776286

**Authors:** Katy Morgan, Bettina Harr, Michael A. White, Bret A. Payseur, Leslie M. Turner

## Abstract

The Dobzhansky-Muller model provides a widely accepted mechanism for the evolution of reproductive isolation: incompatible substitutions disrupt interactions between genes. To date, few candidate incompatibility genes have been identified, leaving the genes driving speciation mostly uncharacterized. The importance of interactions in the Dobzhansky-Muller model suggests that gene coexpression networks provide a powerful framework to understand disrupted pathways associated with postzygotic isolation. Here, we perform Weighted Gene Coexpression Network Analysis (WGCNA) to infer gene interactions in hybrids of two recently diverged European house mouse subspecies, *Mus mus domesticus* and *M. m. musculus*, which commonly show hybrid male sterility or subfertility. We use genome-wide testis expression data from 467 hybrid mice from two mapping populations: F_2_s from a laboratory cross between wild-derived pure subspecies strains and offspring of natural hybrids captured in the Central Europe hybrid zone. This large data set enabled us to build a robust consensus network using hybrid males with fertile phenotypes. We identify several expression modules, or groups of coexpressed genes, that are disrupted in subfertile hybrids, including modules functionally enriched for spermatogenesis, cilium and sperm flagellum organization, chromosome organization and DNA repair, and including genes expressed in spermatogonia, spermatocytes and spermatids. Our network-based approach enabled us to hone in on specific hub genes likely to be influencing module-wide gene expression and hence potentially driving Dobzhansky-Muller incompatibilities. A total of 69 (24.6%) of these genes lie in sterility loci identified previously in these mapping populations, and represent promising candidate barrier genes and targets for future functional analysis.
