## Supplementary Data 4 for "Disrupted gene networks in subfertile hybrid house mice"

### Sheet: Sheet1
Module	HubGene	DifferentiallyCorrelated	Candidate_Goterms	AssociatedFertilityPhenotypes	TestisCellExpression	eQTL_hotspot	GWAS_SterilityRegion
Black	1700081L11Rik	No	None	None	None	No	No
Black	Asxl2	No	GO:0006355 regulation of transcription, DNA-dependent	None	Sertoli	No	No
Black	Atxn2	No	None	Reduced fertility	Sertoli	No	No
Black	Fto	No	None	None	S7 spermatid	No	PC20
Black	Gle1	No	None	None	Spermatogonia	No	PC04
Black	Hectd2	No	None	None	None	No	No
Black	Lpp	No	None	None	S8 spermatid	No	No
Black	Nr2c2	No	GO:0006355 regulation of transcription, DNA-dependent; GO:0051321 meiotic cell cycle; GO:0007283 spermatogenesis	Arrest of male Metaphase, decreased testis weight, multinucleated giant male germ cells, oligozoospermia, reduced male fertility, seminiferous tubule degeneration	Mid pachytene	Chromosome 6	No
Black	Pibf1	No	None	None	S4 spermatid	No	No
Black	Ppp6r3	No	None	None	Sertoli	No	No
Black	Rab14	No	None	None	Spermatogonia	No	PC04
Black	Sbno1	No	GO:0006355 regulation of transcription, DNA-dependent	None	Spermatogonia	No	No
Black	Sltm	No	GO:0006355 regulation of transcription, DNA-dependent	None	S7 spermatid	No	No
Black	Srpk2	No	GO:0010628 positive regulation of gene expression	None	S11 spermatid	No	No
Black	Stim1	No	None	None	Sertoli	No	No
Black	Ube2e2	No	None	None	None	No	No
Black	Znrf3	No	None	None	S5 spermatid	No	No
Blue	1110037F02Rik	No	None	None	Sertoli	No	No
Blue	1700029F09Rik (Tex30)	No	None	None	Early Pachytene 1	No	No
Blue	1700029G01Rik	SFAE: HZ and F2	None	None	S9 spermatid	No	No
Blue	4930473A06Rik	No	None	None	Metaphase 2	No	No
Blue	4932425I24Rik	No	None	Male infertility	S2 spermatid	No	No
Blue	Adam1a	No	GO:0007339 binding of sperm to zona pellucida	Abnormal fertilization, asthenozoospermia, male infertility	S7 spermatid	No	No
Blue	Agpat6	SFAE: F2	None	None	S11 spermatid	No	No
Blue	Akap1	SFAE: HZ and F2	None	Decreased litter size	S11 spermatid	Chromosome 11	No
Blue	Ankrd13a	SFAE: F2	None	None	None	No	No
Blue	Ankrd40	No	None	None	None	Chromosome 11	No
Blue	Brap	No	None	None	Metaphase 2	No	No
Blue	Ccdc147	SFAE: HZ and F2	None	None	S4 spermatid	No	No
Blue	Cnot1	No	GO:0006355 regulation of transcription; DNA-dependent	None	Sertoli	No	PC20
Blue	Cpsf2	No	None	None	Spermatogonia	No	No
Blue	Cttn	No	None	None	Sertoli	No	No
Blue	D1Pas1	No	GO:0007283 spermatogenesis	Male infertility, small testis	None	No	No
Blue	Dnhd1	SFNE: F2	None	None	Late pachytene 2	No	No
Blue	Fam48a	No	None	None	S1 Spermatid	No	No
Blue	Ggcx	No	None	None	None	No	No
Blue	Gigyf1	No	None	None	Spermatogonia	No	No
Blue	Gm101 (Cfap221)	SFAE: F2, SNFE: F2	None	None	S7 spermatid	No	No
Blue	Gm14857	SFAE: F2	None	None	S9 spermatid	No	No
Blue	Hira	SFAE: F2	GO:0006355 regulation of transcription; DNA-dependent	None	Early Pachytene 1	No	No
Blue	Hk1	SFAE: HZ and F2	None	None	S11 spermatid	Chromosome 10	No
Blue	Hsp90ab1	No	None	None	Spermatogonia	No	PC43
Blue	Ift172	No	None	None	S11 spermatid	No	No
Blue	Inpp5e	SFAE: F2	None	None	S1 Spermatid	No	PC04
Blue	Insig2	No	None	None	Metaphase 2	No	No
Blue	Ints10	No	None	None	S1 Spermatid	No	No
Blue	Ipo11	No	None	None	None	No	No
Blue	Kif5b	No	None	None	Sertoli	No	No
Blue	Mtmr9	No	None	None	S1 Spermatid	No	No
Blue	Mum1	No	None	None	S1 Spermatid	No	No
Blue	N4bp1	No	None	None	Early Pachytene 1	No	No
Blue	Nasp	No	None	None	S1 Spermatid	No	No
Blue	Nelf	No	None	Reduced male fertility	S8 spermatid	No	PC04
Blue	Net1	No	None	None	Spermatogonia	No	No
Blue	Nupl2	SFAE: HZ	None	None	S5 Spermatid	No	No
Blue	Nxf1	No	GO:0006355 regulation of transcription;DNA-dependent	None	Sertoli	No	No
Blue	Pfas	No	None	None	Early Pachytene 1	No	PC27
Blue	Phf12	SFAE: HZ	GO:0045892 negative regulation of transcription; DNA-dependent	None	Spermatogonia	No	No
Blue	Ranbp10	No	None	None	Sertoli	No	No
Blue	Rangap1	SFAE: HZ and F2	None	None	S11 spermatid	Chromosome 15	No
Blue	Rnd3	No	None	None	Sertoli	No	No
Blue	Rnf19b	SFAE: HZ and F2	None	None	Metaphase 1	No	No
Blue	Sarm1	No	None	None	Early Pachytene 1	No	No
Blue	Sbf2	SFNE: F2	None	None	Mid pachytene	No	No
Blue	Shprh	No	None	None	Sertoli	No	No
Blue	Slain2	SFAE: F2	None	None	S11 spermatid	No	No
Blue	Smg5	No	None	None	Metaphase 1	Chromosome 3	No
Blue	Snx27	No	None	None	None	Chromosome 3	No
Blue	Sort1	SFAE: F2	GO:0010468 regulation of gene expression	None	S7 spermatid	No	No
Blue	Spag5	No	None	None	None	No	No
Blue	Tapt1	No	None	None	None	No	No
Blue	Tex2	SFAE: F2	None	None	S6 spermatid	No	No
Blue	Tnrc6b	SFAE: HZ and F2	None	Infertility	Spermatogonia	Chromosome 15	No
Blue	Triml1	SFNE: F2	None	None	S5 spermatid	No	No
Blue	Trpc4ap	No	None	None	Metaphase 1	No	No
Blue	Usp33	No	None	None	Leydig	No	No
Blue	Zfp445	SFNE: HZ	GO:0006355 regulation of transcription; DNA-dependent	None	None	No	No
Blue	Zfp541	No	GO:0007283 spermatogenesis	None	None	No	No
Brown	Dbnl	SFAE: F2	None	None	Spermatogonia	No	No
Brown	Evi5l	SFAE: F2	None	None	S11 spermatid	No	No
Brown	Fkbp4	SFAE: F2	None	abnormal sperm motility, abnormal testis morphology, asthenozoospermia, male infertility	Late pachytene 2	No	No
Brown	Kif17	SFAE: F2	None	None	S4 spermatid	No	No
Brown	Pacs2	SFAE: F2	None	None	S6 spermatid	No	No
Brown	Prkcd	SFAE: F2	None	Reduced male fertility	S9 spermatid	No	PC32
Brown	Ptdss2	SFAE: F2	None	Abnormal testis morphology, decreased testis weight, male infertility	S7 spermatid	No	No
Brown	Smarcd1	SFAE: F2	None	None	Sertoli	No	No
Brown	Trafd1	SFAE: F2	None	None	S1 Spermatid	No	No
Brown	Xpo6	SFAE: F2	None	None	Sertoli	No	No
Cyan	Arhgap20	No	None	None	Sertoli	No	No
Cyan	Foxl2	SFNE: F2	GO:0006355 regulation of transcription; DNA-dependent; GO:0045892 negative regulation of transcription; DNA-dependent	None	None	No	No
Cyan	N4bp2l2	No	None	None	S1 Spermatid	No	No
Cyan	Olfr1350	No	None	None	None	No	No
Cyan	Plekha5	No	None	Abnormal male germ cell apoptosis	Late pachytene 1	No	No
Cyan	Wac	No	None	None	S1 Spermatid	No	No
Green	Casc4	No	None	None	Sertoli	No	No
Green	Clint1	SFNE: F2	None	None	S6 spermatid	No	No
Green	Dld	No	GO:0048240 sperm capacitation	None	S1 Spermatid	No	PC29
Green	Dpy19l4	SFNE: F2 and HZ	None	None	None	No	No
Green	Edem3	No	None	None	Leydig	No	No
Green	Ganc	No	None	None	Late pachytene 1	No	No
Green	Maml1	SFNE: F2	GO:0006355 regulation of transcription; DNA-dependent	None	None	No	No
Green	Pik3c2a	SFNE: HZ	None	None	Sertoli	No	No
Green	Pldn	No	None	None	Sertoli	No	No
Green	Zfp711	SFNE: F2	GO:0006355 regulation of transcription; DNA-dependent; GO:0045893 positive regulation of transcription; DNA-dependent	None	Spermatogonia	X chromosome	No
Green	Zfp770	SFNE: HZ	GO:0006355 regulation of transcription; DNA-dependent	None	Spermatogonia	Chromosome 2	No
Greenyellow	D10Bwg1379e	SFNE: F2 and HZ	None	None	None	No	No
Greenyellow	E130304I02Rik	SFNE: F2	None	None	None	No	No
Greenyellow	Fbxo2	SFNE: F2	None	None	S8 spermatid	No	No
Greenyellow	Mapkap1	SFNE: F2	None	None	Metaphase 1	No	PC04
Greenyellow	Olfr279	SFNE: F2	None	None	None	No	No
Greenyellow	Rapgef1	SFNE: F2	None	None	Early Pachytene 2	No	PC04
Greenyellow	Shc2	SFNE: F2	None	None	None	No	No
Greenyellow	Sprr2b	SFNE: F2	None	None	None	Chromosome 3	No
Greenyellow	Tbc1d2	SFNE: F2	None	None	S4 spermatid	No	No
Magenta	4921528I01Rik	SFAE: F2	None	None	Metaphase 2	No	No
Magenta	Akap13	No	None	None	Spermatogonia	No	No
Magenta	B230208H17Rik	No	None	None	None	No	PC04
Magenta	Casc5	No	None	None	Spermatogonia	Chromosome 2	No
Magenta	Cdk5rap2	No	GO:0045893 positive regulation of transcription; DNA-dependent	Abnormal spermatogenesis, male infertility	Metaphase 2	No	No
Magenta	Cep290	No	GO:0045893 positive regulation of transcription; DNA-dependent	Male infertility	S5 spermatid	No	No
Magenta	Chd4	No	GO:0006355 regulation of transcription; DNA-dependent	None	Spermatogonia	No	No
Magenta	Ckap5	No	None	None	Early Pachytene 1	Chromosome 2	No
Magenta	Clasp1	No	None	None	Sertoli	No	No
Magenta	Cul5	No	None	None	Metaphase 2	No	No
Magenta	Ddx21	No	GO:0006366 transcription by RNA polymerase II	None	Spermatogonia	Chromosome 10	No
Magenta	Ddx46	No	None	None	Metaphase 2	No	No
Magenta	Dek	No	None	None	Spermatogonia	No	No
Magenta	Dicer1	No	GO:0006396 RNA processing; GO:0010628 positive regulation of gene expression	None	Spermatogonia	No	No
Magenta	Eea1	No	None	None	Spermatogonia	No	No
Magenta	Eif3c	No	None	None	Spermatogonia	No	No
Magenta	Eif5b	No	None	None	S5 spermatid	No	No
Magenta	Eprs	No	None	None	Spermatogonia	No	No
Magenta	Golgb1	No	None	None	Sertoli	No	No
Magenta	Gpatch8	No	None	None	Sertoli	No	No
Magenta	Hcfc1	No	GO:0006355 regulation of transcription;DNA-dependent; GO:0010628 positive regulation of gene expression	None	Sertoli	X chromosome	No
Magenta	Heatr6	No	None	None	Late pachytene 1	Chromosome 11	No
Magenta	Hectd1	No	None	None	Early Pachytene 1	No	PC29
Magenta	Kdm5a	No	GO:0045893 positive regulation of transcription; DNA-dependent	None	Spermatogonia	No	No
Magenta	Kdm5b	No	GO:0006355 regulation of transcription; DNA-dependent; GO:0045892 negative regulation of transcription; DNA-dependent	None	Early Pachytene 1	No	No
Magenta	Kif20b	No	None	None	Metaphase 2	No	No
Magenta	Man1a2	No	None	None	Leydig	Chromosome 3	No
Magenta	Mlh3	No	GO:0007140 male Metaphase	Abnormal male Metaphase, male infertility, small testis	Early Pachytene 2	No	No
Magenta	Nol8	No	None	None	Early Pachytene 1	No	No
Magenta	Nvl	No	None	None	Spermatogonia	No	PC03
Magenta	Parp10	No	None	None	Metaphase 1	Chromosome 15	No
Magenta	Pcm1	No	None	None	Early Pachytene 2	No	No
Magenta	Ppp2r5e	No	None	None	Metaphase 2	No	No
Magenta	Prpf40a	No	None	None	S1 Spermatid	No	No
Magenta	R3hdm1	No	None	Abnormal testis morphology	Sertoli	No	No
Magenta	Rabl6	No	None	None	Late pachytene 1	No	PC04
Magenta	Rapgef6	No	None	Abnormal spermatogenesis, asthenozoospermia, oligozoospermia, reduced male fertility, small testis	Spermatogonia	No	No
Magenta	Rif1	No	GO:0000122 negative regulation of transcription by RNA polymerase II	Abnormal mitosis, reduced fertility	Mid pachytene	No	No
Magenta	Rock1	No	None	None	Spermatogonia	No	No
Magenta	Rrbp1	No	None	None	Leydig	No	No
Magenta	Setd5	No	None	None	Sertoli	No	No
Magenta	Sfrs18	No	None	None	Early Pachytene 2	No	No
Magenta	Smc2	No	GO:0045132 meiotic chromosome segregation	None	Spermatogonia	No	No
Magenta	Spnb2	No	None	None	Sertoli	No	No
Magenta	Thoc2	No	GO:0010468 regulation of gene expression	None	Sertoli	X chromosome	No
Magenta	Thrap3	No	GO:0006366 transcription from RNA polymerase II promoter; GO:0045893 positive regulation of transcription; DNA-dependent	None	Spermatogonia	No	No
Magenta	Tnrc18	No	None	None	S4 spermatid	No	No
Magenta	Tpr	No	GO:0000122 negative regulation of transcription by RNA polymerase II	None	Spermatogonia	No	No
Magenta	Trip11	No	None	None	Spermatogonia	No	No
Magenta	Ubr5	No	GO:0010628 positive regulation of gene expression	None	Sertoli	No	No
Magenta	Ubxn4	No	None	None	S1 Spermatid	No	No
Magenta	Wapal	No	GO:0045132 meiotic chromosome segregation	None	Spermatogonia	No	No
Magenta	Wasf2	No	None	None	S10 Spermatid	No	No
Magenta	Zc3h13	No	None	None	Spermatogonia	No	No
Midnightblue	Adam28	SFNE: F2	None	None	None	No	PC33
Midnightblue	Cst11	No	None	None	None	No	No
Midnightblue	Cyp4a12a	No	None	None	None	No	No
Midnightblue	Hoxb6	SFAE: HZ	GO:0006355 regulation of transcription; DNA-dependent	None	None	Chromosome 11	No
Midnightblue	Krt10	SFAE: F2	None	None	None	No	No
Midnightblue	Krt14	No	None	None	None	No	No
Midnightblue	Lcn10	No	None	None	None	No	PC04
Midnightblue	Lcn9	SFNE: F2	None	None	None	No	PC04
Midnightblue	Ly6g5c	No	None	None	None	Chromosome 17	No
Midnightblue	Rnf186	No	None	None	None	No	No
Midnightblue	Serpinf2	No	None	None	Leydig	No	No
Pink	1810027O10Rik	SFAE: F2	None	None	Leydig	No	No
Pink	Bola2	No	None	None	Spermatogonia	No	No
Pink	Cox17	No	None	None	Leydig	No	No
Pink	Med31	No	GO:0006355 regulation of transcription; DNA-dependent	None	Early Pachytene 1	No	No
Pink	Pop5	No	None	None	Spermatogonia	No	No
Pink	Pop7	No	None	None	Spermatogonia	No	No
Pink	Uqcrq	No	None	None	Leydig	No	No
Purple	Cry2	No	GO:0006355 regulation of transcription; DNA-dependent	None	Sertoli	Chromosome 2	No
Purple	Frk	No	GO:0000122 negative regulation of transcription by RNA polymerase II	None	None	No	No
Purple	Gart	No	None	None	Sertoli	No	No
Purple	Glb1l2	No	None	None	Leydig	No	No
Purple	Gnas	No	GO:0006306 DNA methylation	None	Leydig	No	No
Purple	Kcnk1	No	None	None	Leydig	No	No
Purple	Mboat1	No	None	None	None	No	No
Purple	Zfp185	No	None	None	S9 spermatid	X chromosome	PC48
Red	Acaa2	No	None	None	Leydig	No	No
Red	Chst8	No	None	Testis weight	None	No	PC16
Red	Cyp11a1	No	None	Abnormal testis morphology, small testis	Leydig	No	PC23
Red	Gpx1	No	GO:0040029 regulation of gene expression; epigenetic	Abnormal testis morphology, small testis	Leydig	No	No
Red	Ifnar2	No	GO:0006357 regulation of transcription by RNA polymerase II	None	Leydig	No	No
Red	Itm2b	No	None	None	Leydig	No	PC33
Red	Rnf128	No	None	None	Spermatogonia	X chromosome	PC50
Red	Tmem30b	No	None	None	None	No	No
Salmon	Arhgef2	No	None	None	S9 spermatid	Chromosome 3	No
Salmon	Fam188b	No	None	None	Metaphase 1	No	No
Salmon	Fgl1	No	None	None	Spermatogonia	No	No
Salmon	Gm7416	No	None	None	None	X chromosome	No
Salmon	Itgb3	No	None	None	S8 spermatid	No	No
Salmon	Krtap3-1	No	None	None	None	No	No
Salmon	Pomt2	No	None	None	S1 Spermatid	No	No
Salmon	Slc11a2	No	None	None	Sertoli	No	No
Tan	Cops2	No	GO:0045892 negative regulation of transcription; DNA-dependent	None	S2 spermatid	No	No
Tan	Oxr1	No	None	None	S5 spermatid	No	No
Tan	Ralgapa1	No	GO:0006355 regulation of transcription; DNA-dependent	None	Spermatogonia	No	No
Tan	Tmem30a	No	None	None	Leydig	No	No
Turquoise	2410017I17Rik	SFNE: F2	None	None	None	Chromosome 17	No
Turquoise	A730081D07Rik	SFNE: F2	None	None	None	No	No
Turquoise	Adamts14	SFNE: F2	None	None	None	Chromosome 10	No
Turquoise	Atp8b5	SFNE: F2	None	None	Metaphase 1	No	No
Turquoise	Atpif1	SFNE: F2	None	None	Leydig	No	No
Turquoise	Calcoco1	No	GO:0006351 transcription; GO:0045893 positive regulation of transcription;DNA-dependent; GO:0006351 transcription	None	Sertoli	No	No
Turquoise	Chst11	SFNE: F2	None	None	None	No	No
Turquoise	Csf2rb	SFNE: F2	None	None	None	Chromosome 15	No
Turquoise	Ctrl	No	None	None	None	No	No
Turquoise	Cyp2d34	No	None	None	None	Chromosome 15	No
Turquoise	Fam155a	SFNE: F2	None	None	None	No	No
Turquoise	Gja5	No	None	None	None	Chromosome 3	No
Turquoise	Gm10229	SFNE: F2	None	None	None	No	No
Turquoise	Gm10319	No	None	None	None	No	No
Turquoise	Gm11019	No	None	None	None	No	No
Turquoise	Gm13033	SFNE: F2	None	None	None	No	No
Turquoise	Gpr152	SFNE: F2	None	None	None	No	No
Turquoise	Gsx1	SFNE: F2	GO:0006355 regulation of transcription; DNA-dependent	Infertility	None	Chromosome 5	No
Turquoise	Helq	SFNE: F2	None	Reduced fertility, small testis	Mid pachytene	No	No
Turquoise	Ifna13	SFNE: F2	None	None	None	No	No
Turquoise	Lce1l	SFNE: F2	None	None	None	Chromosome 3	No
Turquoise	Lrrc8e	SFNE: F2	None	None	S7 spermatid	No	No
Turquoise	Mc3r	SFNE: F2	None	None	None	No	No
Turquoise	Mdga2	No	None	None	Metaphase 1	No	No
Turquoise	Mfap2	No	None	None	Spermatogonia	No	No
Turquoise	Mis18bp1	SFNE: F2	None	None	Spermatogonia	No	No
Turquoise	Mlxip	SFNE: F2	None	None	Spermatogonia	No	No
Turquoise	Msx1	SFNE: F2	GO:0006355 regulation of transcription; DNA-dependent; GO:0045892 negative regulation of transcription; DNA-dependent; GO:0023019 signal transduction involved in regulation of gene expression	None	None	No	No
Turquoise	Ndor1	No	None	None	Spermatogonia	No	PC04
Turquoise	Nlrp3	No	None	None	None	No	No
Turquoise	Olfr1131	SFNE: F2	None	None	None	Chromosome 2	No
Turquoise	Olfr166	SFNE: F2	None	None	None	No	No
Turquoise	Olfr374	No	None	None	None	No	No
Turquoise	Olfr414	SFNE: F2	None	None	None	No	PC03
Turquoise	Olfr434	No	None	None	None	No	No
Turquoise	Olfr549	No	None	None	None	No	No
Turquoise	Olfr577	No	None	None	None	No	No
Turquoise	Olfr60	No	None	None	None	No	No
Turquoise	Olfr656	SFNE: F2	None	None	None	No	No
Turquoise	Osr1	SFAE: HZ, SFNE: F2	GO:0006355 regulation of transcription; DNA-dependent; GO:0010628 positive regulation of gene expression	Absent testis	Leydig	No	PC28
Turquoise	Phxr4	SFNE: F2	None	None	S1 Spermatid	No	No
Turquoise	Prune2	SFNE: F2	None	None	None	No	No
Turquoise	Rasgrp4	SFNE: F2	None	None	Metaphase 1	No	No
Turquoise	Rsl1d1	SFNE: F2	GO:0006412 translation	None	Spermatogonia	No	PC38
Turquoise	Sall4	No	GO:0006355 regulation of transcription; DNA-dependent	None	Spermatogonia	No	No
Turquoise	Serhl	No	None	None	S3 Spermatid	Chromosome 15	No
Turquoise	Slc22a8	SFNE: F2	None	None	None	No	No
Turquoise	Slco2a1	SFNE: F2	None	None	S8 spermatid	No	No
Turquoise	Speg	SFNE: F2	None	None	None	No	No
Turquoise	Sprr2e	SFNE: F2	None	None	None	Chromosome 3	No
Turquoise	Sprr2j-ps	SFNE: F2	None	None	None	Chromosome 3	No
Turquoise	Tbkbp1	No	None	None	Early Pachytene 1	Chromosome 11	No
Turquoise	Tmc8	SFNE: F2	None	None	None	No	No
Turquoise	Tmem8c	No	None	None	None	No	PC04
Turquoise	Vmn1r192	SFNE: F2	None	None	None	No	No
Yellow	Aars2	No	GO:0006412 translation	None	S11 spermatid	No	PC43
Yellow	Arl8b	SFNE: F2 and HZ	None	None	S1 Spermatid	No	No
Yellow	Atr	SFNE: HZ	None	Decreased testis weight	Early Pachytene 1	No	No
Yellow	Gm9805	SFNE: HZ	None	None	None	Chromosome 17	No
Yellow	Gmps	SFNE: HZ	None	None	S1 Spermatid	No	No
Yellow	Lnp	SFNE: HZ	None	None	S8 spermatid	No	No
Yellow	Nom1	No	None	None	Spermatogonia	No	No
Yellow	Pex13	No	None	None	S1 Spermatid	No	No
Yellow	Psmd2	No	None	None	Spermatogonia	No	No
Yellow	Rab5a	No	None	None	Spermatogonia	No	PC43
Yellow	Scaf11	No	None	None	None	Chromosome 15	No
Yellow	Tcerg1	No	GO:0006355 regulation of transcription; DNA-dependent	None	None	No	No
